# Serotonin receptor 4 in mature excitatory hippocampal neurons modulates mood and anxiety

**DOI:** 10.1101/758151

**Authors:** Remzi Karayol, Lucian Medrihan, Jennifer L. Warner-Schmidt, Meghana N. Rao, Eva B. Holzner, Paul Greengard, Nathaniel Heintz, Eric F. Schmidt

**Author notes:** Correspondence (E.F.S.).

## Abstract

Serotonin receptor 4 (5-HT_4_R) plays an important role in regulating mood, anxiety, and cognition, and drugs that activate this receptor have fast-acting antidepressant (AD)-like effects in preclinical models. However, 5-HT_4_R is widely expressed throughout the central nervous system (CNS) and periphery, making it a poor therapeutic target and difficult to pinpoint the cell types and circuits underlying its effects. Therefore, we generated a Cre-dependent 5-HT_4_R knockout mouse line to dissect the function of 5-HT_4_R in specific brain regions and cell types. We show that the loss of functional 5-HT_4_R specifically in the mature excitatory neurons of hippocampus led to robust AD-like behavioral responses and an elevation in baseline anxiety. 5-HT_4_R was necessary to maintain the proper excitability of mature dentate gyrus (DG) granule cells and cell type specific molecular profiling revealed a dysregulation of genes necessary for normal neural function and plasticity in cells lacking 5-HT_4_R. These adaptations were accompanied by an increase in the number of immature neurons in ventral, but not dorsal, dentate gyrus, indicating a broad impact of 5-HT_4_R loss on the local cellular environment. This study is the first to use conditional genetic targeting to demonstrate a direct role for hippocampal 5-HT_4_R signaling in modulating mood and anxiety. Our findings also underscore the need for cell type-based approaches to elucidate the complex action of neuromodulatory systems on distinct neural circuits.
