## Supplementary material for "Serotonin receptor 4 in mature excitatory hippocampal neurons modulates mood and anxiety": Table S3

### Sheet: FDR<0.25
NAME	GS<br> follow link to MSigDB	GS DETAILS	SIZE	ES	NES	NOM p-val	FDR q-val	FWER p-val	RANK AT MAX	LEADING EDGE
REACTOME_RNA_POL_I_RNA_POL_III_AND_MITOCHONDRIAL_TRANSCRIPTION	REACTOME_RNA_POL_I_RNA_POL_III_AND_MITOCHONDRIAL_TRANSCRIPTION	Details ...	14	0.654657	2.88163	0	0	0	521	tags=100%, list=35%, signal=153%
REACTOME_RNA_POL_I_TRANSCRIPTION	REACTOME_RNA_POL_I_TRANSCRIPTION	Details ...	10	0.652881	2.53916	0	0.00138495	0.004	521	tags=100%, list=35%, signal=153%
REACTOME_TRANSCRIPTION	REACTOME_TRANSCRIPTION	Details ...	29	0.37455	2.38724	0	0.00653274	0.031	529	tags=72%, list=36%, signal=110%
REACTOME_3_UTR_MEDIATED_TRANSLATIONAL_REGULATION	REACTOME_3_UTR_MEDIATED_TRANSLATIONAL_REGULATION	Details ...	11	0.488467	2.01769	0.0041841	0.0640494	0.337	359	tags=73%, list=24%, signal=95%
PID_MTOR_4PATHWAY	PID_MTOR_4PATHWAY	Details ...	12	0.471996	1.91631	0.00631579	0.0912988	0.511	665	tags=92%, list=45%, signal=165%
PID_CDC42_PATHWAY	PID_CDC42_PATHWAY	Details ...	11	0.470149	1.89565	0.0137255	0.0854428	0.553	521	tags=82%, list=35%, signal=125%
REACTOME_GENERIC_TRANSCRIPTION_PATHWAY	REACTOME_GENERIC_TRANSCRIPTION_PATHWAY	Details ...	19	0.358835	1.89545	0.00398406	0.0735327	0.555	489	tags=68%, list=33%, signal=101%
REACTOME_SIGNALING_BY_TGF_BETA_RECEPTOR_COMPLEX	REACTOME_SIGNALING_BY_TGF_BETA_RECEPTOR_COMPLEX	Details ...	10	0.47322	1.82151	0.00578035	0.0945565	0.698	489	tags=80%, list=33%, signal=118%
REACTOME_REGULATION_OF_MITOTIC_CELL_CYCLE	REACTOME_REGULATION_OF_MITOTIC_CELL_CYCLE	Details ...	10	0.470508	1.79605	0.014553	0.0962031	0.743	790	tags=100%, list=53%, signal=212%
KEGG_UBIQUITIN_MEDIATED_PROTEOLYSIS	KEGG_UBIQUITIN_MEDIATED_PROTEOLYSIS	Details ...	26	0.301102	1.79495	0.0137795	0.0870274	0.745	702	tags=77%, list=47%, signal=143%
KEGG_REGULATION_OF_ACTIN_CYTOSKELETON	KEGG_REGULATION_OF_ACTIN_CYTOSKELETON	Details ...	21	0.312842	1.71101	0.0214425	0.12229	0.895	531	tags=67%, list=36%, signal=102%
REACTOME_CELL_CYCLE_CHECKPOINTS	REACTOME_CELL_CYCLE_CHECKPOINTS	Details ...	15	0.365306	1.69968	0.029724	0.119144	0.91	848	tags=93%, list=57%, signal=215%
KEGG_FC_GAMMA_R_MEDIATED_PHAGOCYTOSIS	KEGG_FC_GAMMA_R_MEDIATED_PHAGOCYTOSIS	Details ...	16	0.339644	1.59855	0.0383065	0.1837	0.98	521	tags=69%, list=35%, signal=105%
REACTOME_INFLUENZA_VIRAL_RNA_TRANSCRIPTION_AND_REPLICATION	REACTOME_INFLUENZA_VIRAL_RNA_TRANSCRIPTION_AND_REPLICATION	Details ...	11	0.396879	1.59322	0.0504854	0.175687	0.984	359	tags=64%, list=24%, signal=83%
PID_PDGFRB_PATHWAY	PID_PDGFRB_PATHWAY	Details ...	17	0.319883	1.57948	0.04375	0.175257	0.988	665	tags=76%, list=45%, signal=137%
REACTOME_MEIOSIS	REACTOME_MEIOSIS	Details ...	13	0.364183	1.57162	0.0509165	0.170261	0.99	491	tags=69%, list=33%, signal=103%
REACTOME_ANTIGEN_PROCESSING_UBIQUITINATION_PROTEASOME_DEGRADATION	REACTOME_ANTIGEN_PROCESSING_UBIQUITINATION_PROTEASOME_DEGRADATION	Details ...	37	0.222357	1.56707	0.0552268	0.163572	0.992	560	tags=59%, list=38%, signal=93%
KEGG_NEUROTROPHIN_SIGNALING_PATHWAY	KEGG_NEUROTROPHIN_SIGNALING_PATHWAY	Details ...	12	0.368466	1.53852	0.05625	0.177828	0.996	570	tags=75%, list=38%, signal=121%
REACTOME_PI_METABOLISM	REACTOME_PI_METABOLISM	Details ...	10	0.385424	1.48964	0.0829876	0.210022	0.999	767	tags=90%, list=52%, signal=185%
REACTOME_DOWNSTREAM_SIGNALING_EVENTS_OF_B_CELL_RECEPTOR_BCR	REACTOME_DOWNSTREAM_SIGNALING_EVENTS_OF_B_CELL_RECEPTOR_BCR	Details ...	10	0.385085	1.479	0.0846774	0.209227	0.999	916	tags=100%, list=62%, signal=259%
REACTOME_CLASS_I_MHC_MEDIATED_ANTIGEN_PROCESSING_PRESENTATION	REACTOME_CLASS_I_MHC_MEDIATED_ANTIGEN_PROCESSING_PRESENTATION	Details ...	39	0.198479	1.43849	0.0885827	0.238256	1	702	tags=67%, list=47%, signal=123%
REACTOME_SIGNALING_BY_THE_B_CELL_RECEPTOR_BCR	REACTOME_SIGNALING_BY_THE_B_CELL_RECEPTOR_BCR	Details ...	15	0.312245	1.42597	0.0944882	0.240426	1	530	tags=67%, list=36%, signal=103%
NABA_MATRISOME	NABA_MATRISOME	Details ...	54	-0.397624	-3.37923	0	0	0	697	tags=85%, list=47%, signal=155%
REACTOME_TRANSMEMBRANE_TRANSPORT_OF_SMALL_MOLECULES	REACTOME_TRANSMEMBRANE_TRANSPORT_OF_SMALL_MOLECULES	Details ...	54	-0.342068	-2.92823	0	0.000674	0.001	914	tags=94%, list=62%, signal=237%
NABA_CORE_MATRISOME	NABA_CORE_MATRISOME	Details ...	14	-0.628775	-2.79584	0	0.000889	0.002	455	tags=93%, list=31%, signal=133%
NABA_MATRISOME_ASSOCIATED	NABA_MATRISOME_ASSOCIATED	Details ...	40	-0.370415	-2.76346	0	0.000667	0.002	728	tags=85%, list=49%, signal=162%
REACTOME_CLASS_A1_RHODOPSIN_LIKE_RECEPTORS	REACTOME_CLASS_A1_RHODOPSIN_LIKE_RECEPTORS	Details ...	13	-0.63911	-2.70532	0.00200401	0.0010861	0.004	431	tags=92%, list=29%, signal=129%
REACTOME_SLC_MEDIATED_TRANSMEMBRANE_TRANSPORT	REACTOME_SLC_MEDIATED_TRANSMEMBRANE_TRANSPORT	Details ...	31	-0.393398	-2.56456	0	0.00288459	0.013	914	tags=100%, list=62%, signal=255%
NABA_ECM_GLYCOPROTEINS	NABA_ECM_GLYCOPROTEINS	Details ...	10	-0.636271	-2.47887	0	0.0046526	0.024	399	tags=90%, list=27%, signal=122%
NABA_ECM_AFFILIATED	NABA_ECM_AFFILIATED	Details ...	13	-0.514946	-2.26085	0	0.0142451	0.081	728	tags=100%, list=49%, signal=194%
REACTOME_GPCR_LIGAND_BINDING	REACTOME_GPCR_LIGAND_BINDING	Details ...	22	-0.398154	-2.25616	0.00195312	0.0130915	0.084	431	tags=68%, list=29%, signal=95%
REACTOME_METABOLISM_OF_CARBOHYDRATES	REACTOME_METABOLISM_OF_CARBOHYDRATES	Details ...	26	-0.330363	-2.01787	0.00406504	0.0524251	0.324	1004	tags=100%, list=68%, signal=303%
KEGG_CALCIUM_SIGNALING_PATHWAY	KEGG_CALCIUM_SIGNALING_PATHWAY	Details ...	25	-0.337671	-2.01698	0.00400802	0.0478949	0.324	993	tags=100%, list=67%, signal=297%
KEGG_SPLICEOSOME	KEGG_SPLICEOSOME	Details ...	20	-0.372014	-1.99056	0.0039604	0.0512289	0.367	347	tags=60%, list=23%, signal=77%
KEGG_NEUROACTIVE_LIGAND_RECEPTOR_INTERACTION	KEGG_NEUROACTIVE_LIGAND_RECEPTOR_INTERACTION	Details ...	21	-0.347873	-1.91676	0.01222	0.0706526	0.496	906	tags=95%, list=61%, signal=241%
KEGG_LYSOSOME	KEGG_LYSOSOME	Details ...	21	-0.338798	-1.91394	0.00392927	0.0671581	0.506	990	tags=100%, list=67%, signal=296%
KEGG_PATHWAYS_IN_CANCER	KEGG_PATHWAYS_IN_CANCER	Details ...	34	-0.275327	-1.88528	0.00833333	0.074685	0.573	344	tags=50%, list=23%, signal=64%
REACTOME_TRIGLYCERIDE_BIOSYNTHESIS	REACTOME_TRIGLYCERIDE_BIOSYNTHESIS	Details ...	10	-0.495254	-1.88461	0.00816326	0.0705117	0.575	607	tags=90%, list=41%, signal=151%
REACTOME_NEURONAL_SYSTEM	REACTOME_NEURONAL_SYSTEM	Details ...	36	-0.259662	-1.82555	0.0194553	0.0909181	0.687	986	tags=92%, list=66%, signal=266%
REACTOME_PROCESSING_OF_CAPPED_INTRON_CONTAINING_PRE_MRNA	REACTOME_PROCESSING_OF_CAPPED_INTRON_CONTAINING_PRE_MRNA	Details ...	32	-0.270131	-1.8131	0.0101626	0.0924886	0.709	351	tags=50%, list=24%, signal=64%
REACTOME_GPCR_DOWNSTREAM_SIGNALING	REACTOME_GPCR_DOWNSTREAM_SIGNALING	Details ...	33	-0.261708	-1.78171	0.0162272	0.103497	0.766	431	tags=55%, list=29%, signal=75%
KEGG_CYTOKINE_CYTOKINE_RECEPTOR_INTERACTION	KEGG_CYTOKINE_CYTOKINE_RECEPTOR_INTERACTION	Details ...	10	-0.467797	-1.77352	0.0105263	0.101254	0.772	202	tags=60%, list=14%, signal=69%
REACTOME_SIGNALING_BY_GPCR	REACTOME_SIGNALING_BY_GPCR	Details ...	44	-0.216863	-1.74071	0.0204918	0.11545	0.842	431	tags=50%, list=29%, signal=68%
NABA_ECM_REGULATORS	NABA_ECM_REGULATORS	Details ...	15	-0.355102	-1.6414	0.0400763	0.188054	0.949	865	tags=93%, list=58%, signal=221%
REACTOME_ION_CHANNEL_TRANSPORT	REACTOME_ION_CHANNEL_TRANSPORT	Details ...	10	-0.416271	-1.61364	0.0324544	0.204406	0.959	872	tags=100%, list=59%, signal=241%
REACTOME_TRANSPORT_OF_INORGANIC_CATIONS_ANIONS_AND_AMINO_ACIDS_OLIGOPEPTIDES	REACTOME_TRANSPORT_OF_INORGANIC_CATIONS_ANIONS_AND_AMINO_ACIDS_OLIGOPEPTIDES	Details ...	12	-0.388323	-1.60247	0.0332031	0.207878	0.968	914	tags=100%, list=62%, signal=258%
KEGG_FOCAL_ADHESION	KEGG_FOCAL_ADHESION	Details ...	17	-0.316196	-1.57634	0.0527344	0.227646	0.981	323	tags=53%, list=22%, signal=67%
KEGG_GLYCOLYSIS_GLUCONEOGENESIS	KEGG_GLYCOLYSIS_GLUCONEOGENESIS	Details ...	10	-0.397288	-1.55848	0.0493827	0.237457	0.989	900	tags=100%, list=61%, signal=252%

### Sheet: Preranked gene list
Symbol	log2fold change
GM13589	3.11705
ODF3B	2.24378
A830019L24RIK	2.15611
TSPAN11	2.08788
FCHSD1	1.91105
HIST1H2BN	1.78338
EVA1C	1.64193
NEIL1	1.52393
CUBN	1.51199
MEIOC	1.45705
PRX	1.41377
ZFP951	1.39206
HIST1H2BG	1.36617
GM7932	1.26523
FHL4	1.15164
IL12A	1.13498
ARRDC1	1.12867
TCEANC	1.09459
HIST1H4D	1.0504
AA986860	1.02177
PARD3B	1.01051
HIST2H4	1.00453
CDHR3	0.970116
HIST1H2BB	0.963459
GM10509	0.936801
CCDC87	0.930881
CCNO	0.926003
TIGD5	0.869171
IQCE	0.865464
HIST1H1D	0.822932
FDXR	0.805196
PEX11A	0.792357
NHLH1	0.787884
ZFP931	0.783472
TMCO6	0.775631
VASP	0.759104
PCDHB4	0.757559
TRDMT1	0.755148
IYD	0.746013
SLC25A30	0.74014
DUSP23	0.738887
NR1H2	0.733472
WBSCR22	0.732899
UCP2	0.72855
TWISTNB	0.722753
EPB41L4A	0.722575
CFAP43	0.72004
TRIB2	0.714049
TRMT112	0.706928
TMSB10	0.704159
USP51	0.703922
COX8A	0.70031
METAP1D	0.688859
SPRED3	0.68745
NKX3-1	0.684323
2700097O09RIK	0.684303
CDKN1A	0.678529
ZFP708	0.677558
CHEK2	0.675418
SCAND1	0.665217
UBE2E2	0.664576
TRMT2B	0.660122
IFT20	0.656853
ALKBH3	0.655563
SKP2	0.64921
BACH1	0.647488
HIST1H1E	0.644421
RCOR2	0.641487
COTL1	0.63955
LSM2	0.635229
RBM3	0.630654
DCAKD	0.630163
DTX3	0.627785
OXNAD1	0.62716
BUD13	0.62323
AMACR	0.621309
FAM122A	0.620314
GM13375	0.613647
RAD9A	0.609523
PDZD2	0.607187
SUSD1	0.605348
ASNA1	0.605113
FBRS	0.603557
CYGB	0.596943
TBC1D7	0.596747
SPTSSA	0.587035
CUTA	0.58659
INO80B	0.585157
R74862	0.577826
COMMD5	0.577643
LMO4	0.570923
NEUROD2	0.569443
NAB1	0.568392
GSTM4	0.568126
TRAPPC1	0.566424
1600029O15RIK	0.565391
COA6	0.561996
ARHGAP23	0.561325
SCLY	0.559661
KATNAL1	0.559297
5930430L01RIK	0.559297
OST4	0.558459
ZFP58	0.557289
SPSB1	0.556564
CCS	0.553907
MOSPD1	0.552559
4430402I18RIK	0.547845
NT5DC2	0.547651
TTC9	0.546325
COX18	0.544857
CCDC30	0.544477
GM10548	0.543727
DUSP11	0.543494
PYM1	0.543477
SLC25A20	0.539604
PPP1R3E	0.538918
SNAPC2	0.537402
LSM10	0.534632
ZFP580	0.533376
PARS2	0.529785
UCHL3	0.526368
FBXW11	0.524146
FAM160A1	0.523394
RNASEH2B	0.522073
FBXO8	0.522046
MTERF3	0.520526
MT1	0.520363
NUBP2	0.519069
TUNAR	0.518683
WDR25	0.518022
KSR1	0.517624
CFL1	0.517419
TMEM234	0.512608
BHLHE22	0.510347
PIP5K1B	0.510346
BAK1	0.5102
CCDC59	0.508899
ZFP729A	0.508491
RPL15	0.508451
SLC25A42	0.50699
DUS4L	0.506126
WDR83OS	0.50493
MEIS3	0.503479
ATP5G1	0.501721
GRK5	0.49897
TMEM69	0.496861
IMPDH1	0.496514
BC048546	0.49583
CDK5R2	0.495699
DUSP14	0.494469
NDUFC1	0.493994
ADAMTS17	0.491696
TMEM159	0.491369
ACBD4	0.489845
ARPC4	0.487893
SMARCD1	0.487369
UBE2M	0.486364
LSM12	0.483967
POLR2F	0.4839
IQSEC2	0.482653
ZFP933	0.482126
TBC1D13	0.482015
ANKRD49	0.481021
0610010K14RIK	0.479878
GM21988	0.479878
SH3BGRL3	0.476428
GNPNAT1	0.47426
DAPK1	0.474256
ZFP189	0.473634
TTC28	0.472661
H3F3B	0.472513
9130019P16RIK	0.471215
ZFP386	0.471197
BC052040	0.471129
KLHDC3	0.470676
XPA	0.470321
KLF9	0.469936
ZFP661	0.469932
MRPL32	0.469205
PLEKHA2	0.468715
THTPA	0.468525
ZFHX2OS	0.468525
ZFP759	0.467786
RNF5	0.466672
ZFP623	0.464969
DHX32	0.464603
GRASP	0.464012
SLC25A19	0.464007
SLMO1	0.463935
EIF2S2	0.463359
HMGA1	0.460703
SMN1	0.460653
RPL29	0.459929
GM13841	0.459929
GM8210	0.459929
MLLT11	0.458962
PLEKHJ1	0.458946
ITGB1BP1	0.457529
BANF1	0.457277
CRIP2	0.457101
GM17322	0.456973
UTP18	0.455949
1700037H04RIK	0.455866
FAM219A	0.454806
SUV39H1	0.454791
GNG7	0.451737
H2AFX	0.451541
PGBD5	0.451377
MYL12B	0.450289
SAMD10	0.449642
PRDX3	0.449544
NABP2	0.448668
RPP40	0.447736
SHANK2	0.447507
PMEPA1	0.447379
TMOD3	0.446859
PIAS4	0.446398
UBE2D1	0.445855
PAK6	0.445755
HAUS2	0.445007
CTXN1	0.444748
RAB8A	0.444494
TRIM28	0.441779
TTC27	0.440579
INO80E	0.439692
ARPC5	0.439382
MOB1B	0.439001
PFN1	0.438296
3830406C13RIK	0.437905
PSMA2	0.436897
TMEM261	0.436881
ZFP672	0.435659
HIST3H2BA	0.435053
MID2	0.434218
GTF2A2	0.433184
SPRYD3	0.43258
ZFP788	0.432324
ARL5B	0.43168
SDR39U1	0.431531
ARPC2	0.4313
FAM102A	0.429143
NRBF2	0.428879
RPL10A	0.428407
PDE4A	0.427137
KCTD13	0.426939
ERAL1	0.425407
UBE2J2	0.425266
UBE2L3	0.424986
DYNLRB1	0.422387
RPS15	0.421877
TBC1D19	0.420825
IMP4	0.420144
CRTC2	0.418366
SELENOM	0.417448
FAM219AOS	0.415859
C130071C03RIK	0.415828
MRPL34	0.415325
ZFP277	0.415022
LINS1	0.412741
CBX3	0.411962
TAF9B	0.411654
CBX1	0.411352
RPL10	0.411338
MAP4K4	0.410065
DAZAP2	0.409384
DAD1	0.409047
NCKIPSD	0.405829
UBE2E1	0.405663
ATXN7L1	0.40532
LIMCH1	0.404795
IL33	0.404419
ERF	0.400497
AMMECR1L	0.400118
A730017L22RIK	0.399814
TIAM2	0.399796
COPS7B	0.399
LRRC61	0.39638
ZFP37	0.395374
STK24	0.394852
SCHIP1	0.394349
CEP83OS	0.392209
TTLL1	0.391627
ACAP3	0.391485
SRSF2	0.391018
MRPL30	0.390199
VPS52	0.390187
ZSCAN22	0.38889
1810030O07RIK	0.388793
CSDC2	0.388253
NRIP2	0.387004
HIGD2A	0.386273
EIF3F	0.386098
TPGS1	0.386078
ISOC1	0.386049
EIF2B1	0.385517
MARCKSL1	0.385376
RPS6KB1	0.384959
ABLIM3	0.384755
SPATA2L	0.384511
PSMB2	0.384197
STRN4	0.384061
LMO2	0.382782
ZFP9	0.382747
INPP5J	0.382443
SEC22B	0.382113
HSD17B10	0.381088
THRB	0.380732
SFXN1	0.380495
LONRF3	0.379935
RAD51D	0.379782
CTDSPL2	0.379744
2700062C07RIK	0.379255
TBC1D14	0.379086
HIVEP3	0.377956
SH3KBP1	0.377609
AIDA	0.377562
ZFP260	0.377554
PPDPF	0.377143
RGS19	0.377057
TAF9	0.376313
ROGDI	0.375955
YWHAE	0.375629
TXLNG	0.375478
HSBP1	0.375224
PALM	0.374475
GLO1	0.374374
SH3BP5	0.374119
SCOC	0.373712
HSF1	0.373439
RYBP	0.373122
F730043M19RIK	0.37167
LAMTOR1	0.371353
UQCRB	0.371131
DMWD	0.369229
SERTAD2	0.368242
LYRM7	0.366655
CDC123	0.366645
HIKESHI	0.366276
TRAPPC3	0.366218
GGPS1	0.365094
RAP1A	0.363927
TBC1D16	0.363594
RAB5B	0.363586
COPS5	0.362972
SHARPIN	0.362227
KIF3C	0.361999
2810428I15RIK	0.361071
EFHD2	0.360762
ARF1	0.360707
LIMD2	0.360041
ZFP62	0.36
PPIF	0.359594
ARL8A	0.359141
LSM14B	0.358721
USP36	0.358698
RRM2B	0.358681
LIN7A	0.358671
TXNDC9	0.358483
SIRT2	0.358131
RPL18	0.357926
SUMO2	0.357685
TBCEL	0.356883
CNOT3	0.35655
RHOU	0.356438
UBE3A	0.356356
SUZ12	0.355901
B230217C12RIK	0.35589
NUMBL	0.355434
SHANK3	0.355178
EIF2S3X	0.354749
ATP5S	0.353497
HDAC11	0.35196
RRAGD	0.351822
GTF2H2	0.350902
IVD	0.350674
MED21	0.350046
ISCA2	0.349984
E2F3	0.349703
ZNHIT3	0.349688
2210013O21RIK	0.34897
NAA50	0.347848
CCNT2	0.34769
UBE2D3	0.34765
GNG3	0.347007
2700081O15RIK	0.345322
APOO	0.345117
POLR3F	0.344884
SHANK1	0.344838
TTBK1	0.344784
EPC1	0.344154
MYNN	0.342919
FSCN1	0.341195
SCAF1	0.341164
CHTF8	0.340241
CORO2B	0.340093
TTLL5	0.339767
DCUN1D4	0.339162
FBXW5	0.339001
TMEM65	0.338974
NDUFAF3	0.338495
CAPNS1	0.338443
GATC	0.338364
LRRC57	0.337795
GABARAP	0.337527
LRRC20	0.337261
ATN1	0.336648
SIPA1L2	0.336293
USP16	0.33622
PIM2	0.33592
VAMP2	0.335258
RAB1B	0.334987
SPTB	0.334962
HDAC1	0.334816
UBE2V1	0.334746
ANKRD34A	0.334668
ZC4H2	0.334431
MAP3K7	0.334292
EIF1	0.334243
RAC1	0.332933
CDC23	0.332626
PHAX	0.332511
FAM78B	0.332306
UBL7	0.331664
H3F3A	0.331524
GRK2	0.330334
GPBP1L1	0.329145
MEF2D	0.328941
MAML2	0.327872
KDM6A	0.32692
CCNC	0.326244
DLGAP1	0.325167
NEUROD1	0.325105
CALN1	0.324405
SIPA1L3	0.322517
TRAK2	0.322214
IPO13	0.321707
RIC1	0.321509
SSBP3	0.321475
PIP4K2A	0.321288
RAPGEFL1	0.321132
RBBP9	0.319942
FRMD4B	0.31963
CSNK1A1	0.319622
MPV17	0.319034
VTA1	0.318388
JAZF1	0.317788
UBE2I	0.317603
SKIL	0.316866
SREK1IP1	0.315506
ZRANB1	0.313839
PITPNB	0.313506
ATXN7L3B	0.313405
PDE6D	0.313115
EID1	0.311425
GAREM1	0.31136
EIF5A	0.311061
SLC25A16	0.310526
RAB40B	0.310483
GLIS3	0.309587
MRPL17	0.309485
PABPN1	0.308481
CNRIP1	0.307895
GM996	0.307878
HARS	0.307559
DESI1	0.306913
RGS17	0.306524
BASP1	0.306406
DHX33	0.30614
CELF3	0.30562
GTF3C2	0.305171
PPP1R9B	0.303888
SMAP2	0.303636
C330007P06RIK	0.30301
FAM163B	0.302156
IRAK1BP1	0.300995
AW549877	0.300841
PIP4K2B	0.298594
RAB7	0.298412
SNAPIN	0.297522
RNF4	0.297291
ZWINT	0.29688
KANTR	0.295958
PPP2R5D	0.294641
MARK2	0.294577
PSME3	0.294465
FYTTD1	0.294397
CPLX2	0.29308
WIPI2	0.291525
MAPKAP1	0.291012
TFDP1	0.288924
1110004E09RIK	0.288341
MLH3	0.287797
CAPZB	0.287732
PDE1B	0.28668
BRD3	0.286104
SLC25A3	0.286027
ATP6V0D1	0.286009
FYN	0.285506
PSMA4	0.28237
GORASP2	0.282198
CACNB1	0.281501
ULK1	0.281124
ZC2HC1A	0.280713
ANP32E	0.280172
UBE2W	0.279913
KAT6A	0.279843
ZMYND11	0.279585
STXBP6	0.279031
CALB1	0.278814
ZFP91	0.2783
ARHGDIA	0.277985
WIPF2	0.277787
MAP2K7	0.277629
PTMS	0.277333
PRPF4B	0.277031
CEND1	0.275823
FAIM	0.275479
SNRPA	0.274749
RGS7BP	0.274494
ASB8	0.272671
BZW1	0.272643
MAPK3	0.272595
NFIX	0.271662
ATP5D	0.268526
SPIN1	0.268391
HLF	0.26739
SPTBN2	0.267007
TUB	0.265993
CPOX	0.264219
NFX1	0.258965
CALM2	0.258439
FGF13	0.248518
SSR3	-0.260884
SLITRK5	-0.2641
BSN	-0.264203
OXCT1	-0.266505
ATP6AP1	-0.267724
ADAR	-0.269491
KIDINS220	-0.269658
RTN3	-0.270017
GRINA	-0.273199
NPTX1	-0.273238
KLHL9	-0.27416
PDS5B	-0.277803
KCNA1	-0.283764
GLS	-0.285163
NEDD4	-0.28547
GSPT1	-0.2867
NCL	-0.28763
EIF4B	-0.288021
SDHA	-0.288517
HACD3	-0.289399
THRAP3	-0.289657
CUL5	-0.290128
G3BP2	-0.292591
ENPP5	-0.292634
LINGO1	-0.294296
NELL2	-0.295552
ATP6V0A1	-0.296865
PCDH20	-0.297089
NPEPPS	-0.298685
ABAT	-0.300186
RTN1	-0.300946
SLU7	-0.301024
WHSC1L1	-0.301164
KIF1A	-0.302228
EXTL2	-0.303202
LPIN2	-0.303288
TM9SF3	-0.303649
NRP2	-0.304075
SORT1	-0.304146
NR4A3	-0.304365
SLC7A8	-0.304494
HSPA12A	-0.305324
ATP6V0C	-0.306508
GM15487	-0.306508
TANC2	-0.306859
EXOC1	-0.30702
SSR1	-0.308078
SV2A	-0.30875
GRM5	-0.309106
TRIO	-0.309189
ZFP638	-0.309445
MAN1A2	-0.310205
SMARCAD1	-0.311375
MBOAT7	-0.312556
HK1	-0.313054
KDM5A	-0.3139
DOCK4	-0.314398
KCNQ2	-0.314732
DENND5B	-0.315565
FADS1	-0.315636
CACNA1C	-0.315717
EXOC2	-0.316674
TRIM23	-0.316777
BIRC6	-0.316885
DNAJC10	-0.317461
PCDH19	-0.317955
SLC24A3	-0.318533
WBSCR17	-0.319034
GRM1	-0.320221
LARP1	-0.32034
PSAT1	-0.320734
BAZ2B	-0.320953
MYCBP2	-0.320958
CDS2	-0.321339
ATL1	-0.321754
TRAPPC8	-0.321978
SYN3	-0.3228
SYN1	-0.323165
HNRNPR	-0.323324
HNRNPC	-0.323586
CLCN6	-0.324003
INTS1	-0.324099
GLRB	-0.324677
DDX17	-0.324742
WDR1	-0.325293
CADM3	-0.325472
ABCA2	-0.325902
RTN4	-0.327129
SRPR	-0.327598
ADAM23	-0.327612
AMFR	-0.327891
CACNA1B	-0.328966
USP48	-0.329027
CACNA2D1	-0.329597
GRIA1	-0.329831
ZDHHC17	-0.330349
ESYT2	-0.330591
EEF2	-0.330985
NUMA1	-0.331134
PCSK2	-0.331155
PLEKHA6	-0.331259
TRAPPC11	-0.3316
CPD	-0.33205
ATP2B3	-0.332698
GOLT1B	-0.333051
TRPC1	-0.334116
PTPRN	-0.33442
ATP13A3	-0.334761
BUB3	-0.335365
NUP153	-0.335403
SPCS3	-0.335443
ENC1	-0.335872
LONRF2	-0.336264
ZFP407	-0.336467
CCDC47	-0.336943
DZANK1	-0.336953
SLC43A2	-0.337163
LAPTM4A	-0.337769
NAPG	-0.337801
LARGE1	-0.337802
GFRA1	-0.337824
TRIM32	-0.338032
DMD	-0.338576
DHX29	-0.339161
ADAM11	-0.340199
HSP90B1	-0.340595
BTAF1	-0.340637
SRSF1	-0.342065
CD81	-0.342161
DCAF7	-0.342332
SYNGR1	-0.342584
USP15	-0.342668
CLCN4	-0.34292
PRKCA	-0.343395
ATP5A1	-0.343462
ACOX1	-0.344628
ARFGAP1	-0.344998
ATP6AP2	-0.346504
NRCAM	-0.346818
XBP1	-0.347207
TMEM132B	-0.347366
FAAH	-0.348285
ATP2B1	-0.348346
FAM3C	-0.348945
INTS3	-0.349176
BLMH	-0.349502
C2CD3	-0.349506
ABCA5	-0.349548
TMEM57	-0.349647
TRIP11	-0.350227
MANEA	-0.351215
TNRC6B	-0.351323
TMEM245	-0.351495
GAD1	-0.352119
VMP1	-0.352326
TMEM179	-0.352398
PCDH8	-0.35284
NIPBL	-0.354217
CALU	-0.354254
SEC61A2	-0.354425
KIF1B	-0.354506
CHD8	-0.354795
FAM13A	-0.356419
ATP2A2	-0.356794
NTRK2	-0.356823
DPP6	-0.356886
TIA1	-0.357355
USP11	-0.358484
BAHD1	-0.358524
TMEM38A	-0.359827
ANAPC1	-0.360276
IARS	-0.360536
NPTN	-0.361289
B3GALT5	-0.36159
ILF3	-0.3616
BCAS3	-0.361611
ALDOA	-0.362005
INSR	-0.362974
CCT8	-0.363037
RIC3	-0.363147
ATG9A	-0.363158
GDI2	-0.36337
SLC38A2	-0.364152
TUBB4B	-0.364829
CLSTN3	-0.365021
PTDSS1	-0.365031
PHIP	-0.365326
ZFP462	-0.365531
ITFG1	-0.365787
SYP	-0.365997
MGA	-0.366237
NBAS	-0.366737
ATP1B1	-0.367213
JAK1	-0.367309
SYT11	-0.367952
USP24	-0.368053
MCM6	-0.368261
TMX4	-0.369144
PMPCB	-0.370097
PTCH1	-0.370699
NAP1L2	-0.370762
DNMT1	-0.371096
TMX2	-0.371614
LIFR	-0.371614
NPY2R	-0.372096
PREPL	-0.372287
ENO2	-0.372481
PFKL	-0.372531
REEP5	-0.372843
TMEM127	-0.374354
SLC6A17	-0.374494
MGEA5	-0.374702
TSPYL4	-0.374812
UGCG	-0.375058
TMEM68	-0.375567
HSPA4L	-0.375701
TMEM248	-0.375866
DDHD2	-0.375916
HNRNPK	-0.376205
PIK3R4	-0.376587
PTPRS	-0.377138
TOP1	-0.377139
SLC8A1	-0.377285
PIK3C3	-0.378109
SQLE	-0.378201
FAM21	-0.378225
PLXNA1	-0.378874
PUM1	-0.378993
STAU1	-0.379413
DPY19L3	-0.379913
TMEM106B	-0.380084
EPRS	-0.380214
GABBR2	-0.380453
NUP133	-0.380543
CD200	-0.380625
MTMR3	-0.380781
TAPT1	-0.380821
RNF103	-0.381249
WDR7	-0.381507
CHPF	-0.381669
LEPROTL1	-0.383331
CLDN12	-0.383434
GOT1	-0.383603
CEP170	-0.384782
ARRDC3	-0.384878
YARS	-0.385815
ARMC9	-0.385819
EFNB2	-0.386103
COPA	-0.386405
RBMXL1	-0.386644
CANX	-0.387414
CPEB2	-0.387453
SLC38A9	-0.387949
SLC25A14	-0.387996
CREG2	-0.388548
SLC24A2	-0.389521
SIRPA	-0.389735
MEGF8	-0.389917
PSMD1	-0.39026
SHPRH	-0.390893
BHLHB9	-0.390984
LTN1	-0.391321
LMBRD1	-0.391374
MESDC2	-0.391414
CTSB	-0.392079
FAM134A	-0.392223
BCAP29	-0.392291
MED23	-0.392438
NUMB	-0.393541
MBLAC2	-0.393866
ARHGEF26	-0.394667
CCDC136	-0.394669
MCFD2	-0.395287
AKAP17B	-0.396378
COPB2	-0.396981
GPM6B	-0.397104
TAF15	-0.397317
YTHDC2	-0.397395
DYNC1I1	-0.397679
PTPRE	-0.397697
GDE1	-0.397867
ZDBF2	-0.398714
FRRS1L	-0.39884
EIF3A	-0.398915
EPHA4	-0.399185
DGKB	-0.399373
RTN4RL1	-0.399394
ADGRB3	-0.399903
EDRF1	-0.400043
SDC3	-0.400511
NSF	-0.400582
CNOT1	-0.40129
KCNJ9	-0.401759
ETV5	-0.402281
PGK1	-0.402576
ABCG1	-0.403043
PBRM1	-0.403357
DISP2	-0.40488
PDCD6IP	-0.405798
DHCR24	-0.406395
GOLM1	-0.406429
SEL1L	-0.407471
HMGCR	-0.407888
CNPY2	-0.408409
SLC39A10	-0.409306
1700001L05RIK	-0.409689
GLG1	-0.410061
CSTF2T	-0.410137
TMED4	-0.410833
CAMSAP1	-0.411077
ANKRD12	-0.411689
ITM2C	-0.411833
TARDBP	-0.411898
CLPTM1L	-0.411921
HNRNPA2B1	-0.412069
SUPT5	-0.412505
CDKN1B	-0.413645
SLC22A17	-0.414252
2019-09-06	-0.414397
VPS18	-0.414427
PGRMC1	-0.414468
2019-03-06	-0.414646
HS3ST4	-0.415461
ATRX	-0.4166
PRKAR1A	-0.417092
DLG3	-0.417793
NOS1	-0.418073
LAS1L	-0.418663
IGIP	-0.420041
GRM7	-0.420383
SEMA6D	-0.420689
OGT	-0.421108
NPDC1	-0.421305
TMEM30A	-0.421462
ARL6IP5	-0.421485
SSR2	-0.422077
DIS3L2	-0.422104
PYGB	-0.42237
SLCO3A1	-0.423264
LRRC8A	-0.423803
ANKHD1	-0.423871
NUDCD1	-0.424163
HDLBP	-0.424685
GTF2I	-0.425301
EPDR1	-0.425438
AMOT	-0.425726
CRTAC1	-0.425734
ELOVL4	-0.425925
TMEM246	-0.426151
CACNA1A	-0.426213
MAGED1	-0.426753
AMPH	-0.426762
RINT1	-0.427396
EMC7	-0.427719
CSTF3	-0.427945
IGSF8	-0.42844
ATP2C1	-0.428536
CLCN3	-0.429051
UNC13A	-0.42919
GSG1L	-0.429701
SCG5	-0.430437
KCNV1	-0.430502
TMEM178B	-0.43123
AK5	-0.431262
FNDC3B	-0.431667
ADAM9	-0.431671
PTPRA	-0.432653
SNX19	-0.433154
TMEM18	-0.43316
PRNP	-0.434247
SYT1	-0.434657
BRINP2	-0.434987
ATG7	-0.435425
DGKE	-0.43544
LARP4	-0.436164
RANGAP1	-0.437081
CSDE1	-0.43754
SERPINI1	-0.438019
SNX14	-0.438241
AHSA1	-0.438511
PDLIM5	-0.438558
TRPC4	-0.439114
PLXNC1	-0.439591
PCSK1N	-0.439886
MTOR	-0.441493
SLC35A1	-0.441618
SERINC5	-0.441619
CDH9	-0.442223
SLC9A6	-0.442415
NBR1	-0.442511
UBR2	-0.442741
AHI1	-0.443053
KLHL7	-0.443419
IL6ST	-0.444115
SMC3	-0.444172
DHX36	-0.444273
RANBP9	-0.444308
GHITM	-0.44473
SYT4	-0.444812
SLC7A1	-0.445201
ATP1A3	-0.445723
KDELR2	-0.446129
BCOR	-0.44643
GPM6A	-0.446547
ROBO1	-0.446776
PFAS	-0.446893
ADCY2	-0.447382
SLITRK4	-0.447768
PIGG	-0.44821
DCTN1	-0.448224
CTSD	-0.450227
CSMD3	-0.45035
EIF4G3	-0.450867
HCN1	-0.451038
CLPTM1	-0.45185
IFT172	-0.452368
CAPRIN1	-0.452811
ACSL6	-0.454057
M6PR	-0.454229
ALAS1	-0.454608
RNF219	-0.454665
2310035C23RIK	-0.454958
SCAPER	-0.455245
A830039N20RIK	-0.455699
WDR91	-0.455716
DERL1	-0.457004
CYFIP1	-0.457337
TCERG1L	-0.457813
MMP16	-0.458577
USP5	-0.458703
LPCAT4	-0.458936
TRP53BP2	-0.459596
TNFRSF19	-0.460265
RPN2	-0.460295
IDH1	-0.460419
WDR33	-0.460998
UQCRC1	-0.461576
LRP12	-0.461648
LMBRD2	-0.461997
TMEM104	-0.462432
SMC2	-0.462737
USP9X	-0.462941
ASPH	-0.46315
MLEC	-0.46346
CHGA	-0.464986
CC2D2A	-0.465777
CCPG1	-0.466308
DMXL2	-0.466753
SYNA	-0.466901
MCM4	-0.4671
TSPAN13	-0.467312
IFT81	-0.467467
ARHGAP31	-0.468305
UBR5	-0.468985
CHD4	-0.469271
NDFIP2	-0.469323
DNM1	-0.470614
ATP6V1H	-0.471374
COPB1	-0.471617
PRRC2B	-0.471964
BPHL	-0.472744
UBQLN2	-0.472871
ABCA3	-0.47391
FAM105A	-0.473943
PAF1	-0.475728
OAT	-0.475934
UHRF2	-0.476773
ZCCHC12	-0.4769
MROH1	-0.477358
TMEM259	-0.477755
MSH2	-0.478313
SLC30A4	-0.479805
SCN1A	-0.480637
CWC27	-0.480878
IPO5	-0.481021
CDH11	-0.483839
GRID1	-0.486451
HECW2	-0.48703
MDGA1	-0.487709
TPST1	-0.488161
CHST10	-0.488489
HECTD1	-0.488709
ZDHHC6	-0.489213
DDOST	-0.490234
CLSTN1	-0.49048
LGALS8	-0.490861
RAPGEF2	-0.491026
HERPUD1	-0.491288
POMGNT2	-0.491702
TAX1BP1	-0.492494
SYT3	-0.49366
DDB1	-0.494576
ATP6V0B	-0.494652
FRY	-0.495583
LIG4	-0.496445
UPF3B	-0.496927
HSF2	-0.497022
SMC1A	-0.497518
TTC37	-0.497774
SPOCK1	-0.498031
SKIV2L2	-0.498088
CLCN7	-0.498179
RYR2	-0.498418
FRZB	-0.499043
YIPF3	-0.499465
TAF1	-0.499698
CD47	-0.499722
SGPP1	-0.500912
GIGYF2	-0.501057
WDR47	-0.501507
ADAMTS3	-0.501969
TUSC3	-0.502124
SLCO2A1	-0.502677
MEGF9	-0.502791
TCAF1	-0.504644
AFF2	-0.505762
PDIA6	-0.505772
CPE	-0.50611
KIF3A	-0.507038
SLC44A2	-0.507041
RTN4R	-0.507114
DHX15	-0.508079
G3BP1	-0.509784
NPY1R	-0.510201
YLPM1	-0.51035
RBM6	-0.510945
IK	-0.51097
SERINC1	-0.511284
ASCC3	-0.511634
UNC13B	-0.51193
SCD2	-0.512304
USP14	-0.512656
KCNQ5	-0.513188
BSG	-0.515029
RRP12	-0.515141
GIGYF1	-0.516024
ITM2B	-0.516047
SHISA5	-0.516363
SULF2	-0.516623
AP1B1	-0.517971
GARS	-0.519368
SLC36A1	-0.520581
PAQR7	-0.520945
DEGS1	-0.52113
ZFYVE27	-0.521958
DPY19L1	-0.523073
ORMDL3	-0.523399
MYO10	-0.52374
EIF4G1	-0.524662
RBM14	-0.526246
ACACA	-0.526457
SCAMP1	-0.527209
NEDD9	-0.527423
BCAP31	-0.528335
APP	-0.53069
LGI2	-0.530728
ADAM19	-0.5308
ERGIC3	-0.531375
HERC1	-0.531844
AP3B2	-0.531936
SMAD7	-0.532597
PLEKHA8	-0.532702
AFDN	-0.534403
CRELD1	-0.535927
PCM1	-0.537046
HTR5A	-0.538083
SLC41A2	-0.538318
ZC3H4	-0.538656
FSD1L	-0.539704
LAPTM4B	-0.53983
ALCAM	-0.540007
AGPAT4	-0.540986
ARXES2	-0.541026
TSPAN3	-0.541145
SLC30A1	-0.541292
SLC5A3	-0.541491
GSPT2	-0.541546
ACSS2	-0.54168
HLTF	-0.542601
SLC35F5	-0.543823
GCN1L1	-0.544113
LRPPRC	-0.544612
PGD	-0.545458
HEXA	-0.545485
AMIGO2	-0.545983
PCLO	-0.546624
TMX1	-0.546749
PJA1	-0.547146
ADRB1	-0.548882
GFM1	-0.549123
RNF144A	-0.54925
B3GLCT	-0.549688
TCP11L2	-0.549957
DKK3	-0.54997
CDK5RAP2	-0.550059
MYO6	-0.550365
TMEM144	-0.550628
SH3BP4	-0.551053
MRPL45	-0.551321
LEPROT	-0.551867
PSPC1	-0.552011
SND1	-0.552667
ACSL4	-0.553252
POLR2A	-0.553606
TENM4	-0.553819
UTP20	-0.554144
SLC33A1	-0.555762
SNRPD3	-0.555957
SVOP	-0.556568
TMTC3	-0.556757
MSH6	-0.557014
KIFAP3	-0.55758
PGAP1	-0.557725
TBL1X	-0.55811
WDHD1	-0.558453
SUPT6	-0.558534
DDX1	-0.559065
RANBP2	-0.560065
AP3B1	-0.561071
NUP98	-0.561527
GPR137C	-0.562182
HSPA2	-0.562828
HNRNPM	-0.562985
KCNH2	-0.563435
VGLL3	-0.563455
NDUFS1	-0.564884
PCDHGC4	-0.566388
PCDHGA12	-0.566388
TMEM50A	-0.567002
ALDH7A1	-0.568535
3300002P13RIK	-0.568546
CTNNB1	-0.568631
PNMAL2	-0.568877
ITGB1	-0.57071
TRHDE	-0.572218
AGL	-0.573667
STAT1	-0.575356
DGKQ	-0.576791
ZSWIM3	-0.579868
CDHR1	-0.580136
ADGRG1	-0.581328
ADAMTS9	-0.58179
UNC5C	-0.58228
TMEFF2	-0.583456
HSD17B4	-0.584177
NUP54	-0.584236
NPC1	-0.584419
ATP7A	-0.584668
CTDP1	-0.584936
CASP3	-0.5857
PEX5	-0.585781
GOT2	-0.58623
SEMA6A	-0.586262
ACSL3	-0.586328
DPYSL2	-0.587301
GOLGB1	-0.587305
CNTNAP2	-0.588173
CNR1	-0.588335
DGCR2	-0.589492
ADCYAP1	-0.589684
HSPH1	-0.590079
ERICH3	-0.590257
SLIT2	-0.59154
HAPLN4	-0.59211
TBR1	-0.593403
1700048O20RIK	-0.593874
KCNF1	-0.593947
RAE1	-0.595122
HNRNPU	-0.597238
TMBIM4	-0.598099
PKM	-0.598263
CACHD1	-0.598487
LARS	-0.598604
GPR108	-0.601079
POLK	-0.601339
NME7	-0.603011
FRYL	-0.603616
NIPA1	-0.604517
CNTN3	-0.606597
SKAP2	-0.606731
HSP90AB1	-0.607302
CUL7	-0.608448
EVC2	-0.609826
TOR1AIP1	-0.610364
UPF1	-0.611664
NCDN	-0.61258
PCDH10	-0.613279
PREP	-0.614677
AKAP8	-0.614943
MTHFD1L	-0.616391
CTU1	-0.617586
PIK3R3	-0.618787
ZCCHC18	-0.619177
FLRT2	-0.619858
DYNC2H1	-0.619997
SQSTM1	-0.620063
PKD2	-0.621167
ABCA1	-0.621176
RBM12B1	-0.621287
FUS	-0.62153
BBS7	-0.625321
PTPRN2	-0.625607
ANKRD26	-0.625835
TJP2	-0.625848
FASN	-0.626255
DDX42	-0.626761
OGDHL	-0.627095
OSTM1	-0.62751
NEU1	-0.627587
ACLY	-0.627741
HEATR1	-0.628502
SLC9A2	-0.629266
GDF10	-0.629418
PHF13	-0.629628
PCX	-0.630698
DNMBP	-0.632099
DHX9	-0.633732
UBR4	-0.63374
JUP	-0.634171
ZC3H13	-0.637383
MATR3	-0.639247
TMEM255A	-0.639625
CAPN1	-0.641018
CEP162	-0.641167
CD320	-0.642277
GMPS	-0.643578
CKB	-0.643799
AACS	-0.646198
FSTL1	-0.647633
AP2B1	-0.648097
FKBP14	-0.649772
FZD1	-0.651533
CNPY4	-0.651944
CLCN2	-0.65361
CNTNAP5C	-0.654493
ATP9A	-0.654681
PRRC2C	-0.656003
HSP90AA1	-0.656037
VWA5A	-0.65758
PCDHB7	-0.65818
ITPR2	-0.659896
RCN2	-0.66004
EFTUD2	-0.661095
PRPF6	-0.66149
TMED2	-0.663721
NECTIN3	-0.666166
TPP2	-0.667453
HMGCS1	-0.667748
GTF2F2	-0.668443
ECM2	-0.672847
PCDHGA5	-0.675317
CACNA2D3	-0.675323
KIT	-0.676035
LIPA	-0.677887
ZFP326	-0.678122
NETO2	-0.678487
NR4A2	-0.681774
SEC23B	-0.682742
GPAA1	-0.684302
GPR161	-0.684843
COL12A1	-0.688666
MAPK8IP3	-0.688849
UBR1	-0.689723
SORCS3	-0.692256
MOB3C	-0.698429
ANO2	-0.699464
CHRM3	-0.70051
RAB3GAP2	-0.702576
GPHN	-0.704398
MYDGF	-0.707817
FSTL5	-0.707957
CAT	-0.70822
CAND1	-0.709824
SAFB	-0.710837
CTBS	-0.71115
SLC30A5	-0.711271
HSPA4	-0.715805
SV2B	-0.716445
PRICKLE1	-0.716654
LPL	-0.716998
RPN1	-0.717633
HNRNPH1	-0.721014
EGFR	-0.722429
AQR	-0.722437
PPIL4	-0.723682
KNDC1	-0.72387
ABCA8B	-0.729484
ADPGK	-0.730315
SNRNP200	-0.733069
HNRNPH2	-0.733161
CORO7	-0.737512
HIF1AN	-0.739152
SLC6A7	-0.740897
PPP2R1A	-0.741693
IL1RAPL1	-0.746029
XYLT1	-0.748495
CHD6	-0.749533
UBA1	-0.753839
PODXL	-0.753892
SMG9	-0.755067
SSTR2	-0.7552
MPDZ	-0.758161
SLC9A4	-0.758777
AKAP8L	-0.761211
FAF1	-0.762338
MAGEE1	-0.763965
ESF1	-0.764935
PCK2	-0.766157
NELL1	-0.768209
ANO4	-0.769134
MTR	-0.769285
DUSP6	-0.770038
IKBKAP	-0.770081
ANXA7	-0.770492
TLN2	-0.774501
RNF121	-0.778158
ADCY8	-0.77826
CHD7	-0.778988
DYNC1I2	-0.77947
KATNAL2	-0.788866
MTHFD1	-0.790877
EDEM1	-0.793927
SMCHD1	-0.795315
SLC39A11	-0.796376
PCDHGA7	-0.803948
ANXA6	-0.807031
ZKSCAN2	-0.808432
GPC1	-0.809833
ATP6V1A	-0.809981
PJA2	-0.813996
PFKM	-0.815923
CHST8	-0.816963
VCP	-0.821106
HSPA8	-0.822431
TMEM158	-0.823632
CKAP5	-0.825833
PLS3	-0.826559
CKMT1	-0.829557
PPP1R12A	-0.834103
DDX24	-0.836069
DDX3X	-0.836457
HSPA1B	-0.839606
DDX5	-0.84058
CAPN2	-0.850867
GPRASP2	-0.859833
BLM	-0.860432
PODXL2	-0.860999
OPTN	-0.867216
SDF2	-0.869402
ZFP688	-0.870588
EPHB6	-0.872416
GPRASP1	-0.873544
UBA6	-0.875363
TNXB	-0.879768
GABRG3	-0.880797
RCN1	-0.88222
SMOC1	-0.88592
HSPA9	-0.887168
EGFL7	-0.892542
SLCO4C1	-0.894344
CLTC	-0.896551
SIL1	-0.898986
SCN7A	-0.902958
SWI5	-0.909376
AARS	-0.910984
RBM5	-0.91345
RRM1	-0.923369
ALDH1L2	-0.929586
ADGRF5	-0.934808
P2RY6	-0.940867
SHQ1	-0.947228
PLXND1	-0.948407
ATIC	-0.961057
SHMT1	-0.961088
GM12655	-0.963887
SHISA2	-0.965883
PFKP	-0.965898
RET	-0.966568
EDNRA	-0.967359
MSMO1	-0.972974
APBA2	-0.974703
RDX	-0.975309
MYO1C	-0.998814
PRSS23	-0.999991
ALG1	-1.00029
RTCB	-1.00093
TM2D1	-1.00146
OXTR	-1.00941
TCTN1	-1.01255
FZD4	-1.01552
SGPP2	-1.01651
TGFB3	-1.04814
SLC12A7	-1.04862
TTC30A1	-1.04967
SERPING1	-1.05412
ADAMTS2	-1.06241
GAS2	-1.06542
HDAC8	-1.08301
BLNK	-1.12091
SYT12	-1.12134
RDH11	-1.12391
CDH10	-1.12559
PRLR	-1.1326
GCNT1	-1.15269
APEH	-1.16549
SLC35F2	-1.16682
FANK1	-1.17269
E2F1	-1.17945
SPPL2B	-1.1853
EFNA1	-1.2077
COL20A1	-1.21511
CCKBR	-1.22797
PAWR	-1.23253
EPHX2	-1.25627
AI506816	-1.27267
INSM1	-1.2746
NEK3	-1.28134
ZWILCH	-1.28328
STARD9	-1.29033
SERINC2	-1.29395
SLC35A3	-1.41719
CYP2T4	-1.5303
FREM1	-1.53231
SEMA6C	-1.53635
BAIAP3	-1.5899
LCK	-1.60983
FRMD7	-1.61634
BACE2	-1.64328
TRIM21	-1.6529
ADAMTS8	-1.66596
IL17RA	-1.66898
VEGFC	-1.67496
CRISPLD2	-1.72647
IL1RAPL2	-1.79809
4930467D21RIK	-1.82502
TOP2A	-1.83213
TFPI	-1.86974
KCNJ14	-1.87634
ATP7B	-1.99571
4930597O21RIK	-1.99961
FREM3	-2.04756
PDE11A	-2.05304
NNMT	-2.09353
SH3BGR	-2.09633
ZBBX	-2.14973
CCDC18	-2.22415
AKNAD1	-2.22529
GAL	-2.39696
2410004I01RIK	-2.44221
OACYL	-2.8489
UACA	-3.20835
IFIH1	-3.32342
CARTPT	-4.19608
