## Supplementary material for "Serotonin receptor 4 in mature excitatory hippocampal neurons modulates mood and anxiety": Table S5

### Sheet: Sheet1
ensembl_ID	Symbol	Description	dDG_WT_Input_Rep_1_NormExpr	dDG_WT_Input_Rep_2_NormExpr	dDG_WT_Input_Rep_3_NormExpr	dDG_cKO_Input_Rep_1_NormExpr	dDG_cKO_Input_Rep_2_NormExpr	dDG_WT_Input_Rep_Avg_NormExpr	dDG_cKO_Input_Rep_Avg_NormExpr	baseMean	log2MeanExpr	log2FoldChange	lfcSE	pvalue	padj
ENSMUSG00000086324	Gm15564	predicted gene 15564	3126.88	2106.78	2781.86	1251.74	1162.86	2671.84	1207.3	2086.02	10.8106	-1.14622	0.157601	3.51771e-13	3.45369e-09
ENSMUSG00000044627	Swi5	SWI5 recombination repair homolog (yeast)	1437.73	1749.81	1281.5	745.838	583.646	1489.68	664.742	1159.71	9.95872	-1.16142	0.165118	2.0086e-12	9.86021e-09
ENSMUSG00000002985	Apoe	apolipoprotein E	4277.28	4520.35	3437.69	2005.02	2355.62	4078.44	2180.32	3319.19	11.5421	-0.903295	0.14066	1.34647e-10	4.40656e-07
ENSMUSG00000022197	Pdzd2	PDZ domain containing 2	3536.76	2288.76	2679	5449.64	5689.16	2834.84	5569.4	3928.66	11.9562	0.974156	0.157109	5.62749e-10	1.38127e-06
ENSMUSG00000030605	Mfge8	milk fat globule-EGF factor 8 protein	688.76	656.763	652.736	318.981	361.041	666.086	340.011	535.656	8.8945	-0.971452	0.158199	8.21502e-10	1.6131e-06
ENSMUSG00000035202	Lars2	leucyl-tRNA synthetase, mitochondrial	110843	86052.3	79581.9	56443.8	45644	92159	51043.9	75713	16.0656	-0.852353	0.14626	5.62147e-09	9.1986e-06
ENSMUSG00000015501	Hivep2	human immunodeficiency virus type I enhancer binding protein 2	4145.23	4434.03	5061.79	7376.54	6875.28	4547.02	7125.91	5578.58	12.4748	0.64779	0.120262	7.18488e-08	0.000100773
ENSMUSG00000025959	Klf7	Kruppel-like factor 7 (ubiquitous)	564.107	538.942	591.638	893.704	1076.48	564.896	985.091	732.974	9.54298	0.800144	0.150129	9.83794e-08	0.000120736
ENSMUSG00000021816	Ppp3cb	protein phosphatase 3, catalytic subunit, beta isoform	3645.57	3958.08	4247.42	5701.66	6050.2	3950.36	5875.93	4720.59	12.2342	0.57241	0.114376	5.59632e-07	0.000595398
ENSMUSG00000026424	Gpr37l1	G protein-coupled receptor 37-like 1	1511.68	1791.81	1669.73	939.273	1116.35	1657.74	1027.81	1405.77	10.3502	-0.690424	0.138385	6.06435e-07	0.000595398
ENSMUSG00000000168	Dlat	dihydrolipoamide S-acetyltransferase (E2 component of pyruvate dehydrogenase complex)	4510.74	4346.54	5132.95	6618.62	7491.04	4663.41	7054.83	5619.98	12.4858	0.596647	0.120114	6.78761e-07	0.000605825
ENSMUSG00000070509	Rgma	repulsive guidance molecule family member A	357.056	394.291	467.897	223.193	190.488	406.415	206.841	326.585	8.17959	-0.97496	0.20041	1.14563e-06	0.000937317
ENSMUSG00000087141	Plcxd2	phosphatidylinositol-specific phospholipase C, X domain containing 2	633.828	748.92	965.956	1322.42	1451.92	782.901	1387.17	1024.61	10.0253	0.822424	0.170973	1.5073e-06	0.000986576
ENSMUSG00000078591	Hs3st4	heparan sulfate (glucosamine) 3-O-sulfotransferase 4	667.632	583.271	790.398	1055.52	1316.8	680.434	1186.16	882.724	9.8112	0.798316	0.165646	1.43992e-06	0.000986576
ENSMUSG00000026322	Htr4	5 hydroxytryptamine (serotonin) receptor 4	797.567	682.427	586.225	1111.32	1219.34	688.74	1165.33	879.376	9.80717	0.760338	0.15781	1.44958e-06	0.000986576
ENSMUSG00000074345	Tnfaip8l3	tumor necrosis factor, alpha-induced protein 8-like 3	1293.01	1634.33	2120.62	2583.46	3683.5	1682.65	3133.48	2262.98	11.165	0.895603	0.187847	1.86329e-06	0.0011301
ENSMUSG00000020571	Pdia6	protein disulfide isomerase associated 6	646.504	697.592	644.228	409.188	387.62	662.775	398.404	557.027	9.00523	-0.732907	0.154042	1.95678e-06	0.0011301
ENSMUSG00000042770	Hebp1	heme binding protein 1	506.006	631.099	412.213	278.062	258.044	516.44	268.053	417.085	8.53942	-0.941941	0.202259	3.20675e-06	0.00157419
ENSMUSG00000039001	Rps21	ribosomal protein S21	2351.5	2147.6	1617.92	1326.14	1058.76	2039.01	1192.45	1700.38	10.6067	-0.772209	0.165664	3.14215e-06	0.00157419
ENSMUSG00000072704	Smim10l1	small integral membrane protein 10 like 1	4185.38	5026.63	5369.6	7280.76	7310.52	4860.54	7295.64	5834.58	12.5399	0.585634	0.12566	3.15517e-06	0.00157419
ENSMUSG00000034892	Rps29	ribosomal protein S29	2199.38	2748.37	1642.67	1296.38	1187.23	2196.81	1241.8	1814.81	10.6897	-0.821504	0.17703	3.47583e-06	0.00162503
ENSMUSG00000050953	Gja1	gap junction protein, alpha 1	1671.19	1698.49	1562.23	1008.09	1169.51	1643.97	1088.8	1421.9	10.3857	-0.594786	0.129919	4.69123e-06	0.00209357
ENSMUSG00000001270	Ckb	creatine kinase, brain	4748.43	5805.88	4494.13	3253.98	3385.59	5016.15	3319.78	4337.6	11.9946	-0.595109	0.13058	5.17857e-06	0.00221057
ENSMUSG00000036478	Btg1	B cell translocation gene 1, anti-proliferative	1198.99	1276.2	1102.07	797.917	757.521	1192.42	777.719	1026.54	9.91139	-0.615041	0.136174	6.28433e-06	0.00257081
ENSMUSG00000030235	Slco1c1	solute carrier organic anion transporter family, member 1c1	476.427	372.127	356.53	230.633	198.24	401.695	214.437	326.791	8.19718	-0.902433	0.203681	9.39666e-06	0.00369026
ENSMUSG00000051747	Ttn	titin	276.772	167.982	375.864	515.205	693.287	273.539	604.246	405.822	8.6673	1.13596	0.257737	1.04605e-05	0.00395003
ENSMUSG00000039278	Pcsk1n	proprotein convertase subtilisin/kexin type 1 inhibitor	1244.42	1021.89	1170.13	788.617	674.46	1145.48	731.538	979.902	9.83826	-0.646488	0.147571	1.18205e-05	0.00429828
ENSMUSG00000050621	Rps27rt	ribosomal protein S27, retrogene	3551.55	4344.2	3127.56	2477.45	2284.75	3674.44	2381.1	3157.1	11.5304	-0.625019	0.143192	1.27186e-05	0.00445967
ENSMUSG00000090733	Rps27	ribosomal protein S27	3551.55	4344.2	3127.56	2477.45	2284.75	3674.44	2381.1	3157.1	11.5304	-0.625019	0.143192	1.27186e-05	0.00445967
ENSMUSG00000020634	Ubxn2a	UBX domain protein 2A	1607.81	1518.84	1658.91	2231.93	2315.76	1595.19	2273.85	1866.65	10.8952	0.510659	0.117664	1.42508e-05	0.00482463
ENSMUSG00000035397	Klf16	Kruppel-like factor 16	510.231	487.615	631.081	347.81	266.904	542.976	307.357	448.728	8.67426	-0.82097	0.190505	1.63666e-05	0.00535624
ENSMUSG00000067288	Rps28	ribosomal protein S28	986.659	1128.05	782.664	628.662	512.766	965.79	570.714	807.759	9.53609	-0.755606	0.175846	1.73138e-05	0.00548344
ENSMUSG00000026163	Sphkap	SPHK1 interactor, AKAP domain containing	6127	7651.35	8843.64	11168	11828	7540.66	11498	9123.6	13.1848	0.608334	0.142203	1.88646e-05	0.0056125
ENSMUSG00000060636	Rpl35a	ribosomal protein L35A	1432.45	1703.15	1061.86	892.774	735.371	1399.15	814.073	1165.12	10.0597	-0.778843	0.182007	1.87577e-05	0.0056125
ENSMUSG00000037428	Vgf	VGF nerve growth factor inducible	222.896	229.809	256.763	132.056	106.319	236.489	119.187	189.569	7.39136	-0.987021	0.233664	2.39902e-05	0.00623162
ENSMUSG00000030224	Strap	serine/threonine kinase receptor associated protein	3055.05	3416.8	3971.32	4863.76	5400.11	3481.06	5131.93	4141.41	12.0453	0.559268	0.131763	2.1907e-05	0.00623162
ENSMUSG00000025508	Rplp2	ribosomal protein, large P2	3224.07	4005.91	2522	2172.42	1776.41	3250.66	1974.41	2740.16	11.3069	-0.718121	0.169851	2.35842e-05	0.00623162
ENSMUSG00000050312	Nsun3	NOL1/NOP2/Sun domain family member 3	394.03	284.636	363.49	641.681	553.743	347.385	597.712	447.516	8.83185	0.781514	0.18447	2.26994e-05	0.00623162
ENSMUSG00000000594	Gm2a	GM2 ganglioside activator protein	781.721	765.252	686.764	464.986	491.724	744.579	478.355	638.09	9.22111	-0.637606	0.151075	2.43813e-05	0.00623162
ENSMUSG00000057322	Rpl38	ribosomal protein L38	2039.87	2104.44	1423.8	1276.85	916.999	1856.04	1096.93	1552.39	10.4786	-0.756638	0.181343	3.01402e-05	0.00739792
ENSMUSG00000041329	Atp1b2	ATPase, Na+/K+ transporting, beta 2 polypeptide	8461.6	7632.69	8658.8	5732.35	6239.58	8251.03	5985.97	7345	12.7789	-0.463297	0.111537	3.27078e-05	0.00783233
ENSMUSG00000031639	Tlr3	toll-like receptor 3	486.991	384.959	450.109	258.532	261.367	440.686	259.95	368.392	8.40285	-0.762807	0.184433	3.53471e-05	0.00826281
ENSMUSG00000074305	Peak1	pseudopodium-enriched atypical kinase 1	1143	1187.54	1411.42	1735.33	1968	1247.32	1851.67	1489.06	10.5696	0.568138	0.13915	4.4475e-05	0.0101548
ENSMUSG00000049164	Zfp518a	zinc finger protein 518A	600.024	522.611	569.21	802.567	921.429	563.948	861.998	683.168	9.44548	0.610656	0.150669	5.05715e-05	0.0110484
ENSMUSG00000021062	Rab15	RAB15, member RAS oncogene family	1665.91	1413.85	1926.5	2328.65	2723.31	1668.75	2525.98	2011.64	11.0036	0.596368	0.147155	5.06394e-05	0.0110484
ENSMUSG00000050600	Zfp831	zinc finger protein 831	1999.73	2245.59	2569.95	3439.97	3149.69	2271.76	3294.83	2680.99	11.4178	0.535763	0.132492	5.26042e-05	0.0112276
ENSMUSG00000041577	Prelp	proline arginine-rich end leucine-rich repeat	538.754	547.108	574.624	295.731	386.513	553.495	341.122	468.546	8.76329	-0.701692	0.174473	5.77591e-05	0.0118356
ENSMUSG00000090546	Cdr1	cerebellar degeneration related antigen 1	23115.7	20101.9	22868.2	28352.1	32188	22028.6	30270	25325.2	14.6563	0.458419	0.113996	5.78639e-05	0.0118356
ENSMUSG00000003279	Dlgap1	discs, large (Drosophila) homolog-associated protein 1	20095.5	18049.9	22387.9	27779.2	27940.8	20177.8	27860	23250.7	14.5332	0.465297	0.116332	6.34113e-05	0.0125575
ENSMUSG00000031601	Cnot7	CCR4-NOT transcription complex, subunit 7	3462.81	3433.13	3567.62	4512.23	4915.03	3487.85	4713.63	3978.16	11.9854	0.434161	0.108602	6.39514e-05	0.0125575
ENSMUSG00000042133	Ppig	peptidyl-prolyl isomerase G (cyclophilin G)	4020.58	3582.45	3895.53	4827.49	6101.15	3832.85	5464.32	4485.44	12.16	0.511177	0.128178	6.66276e-05	0.0126865
ENSMUSG00000014956	Ppp1cb	protein phosphatase 1, catalytic subunit, beta isoform	14831.6	15336.5	14497.8	19313.7	19907.1	14888.6	19610.4	16777.3	14.0606	0.397448	0.0997106	6.71929e-05	0.0126865
ENSMUSG00000022450	Ndufa6	NADH dehydrogenase (ubiquinone) 1 alpha subcomplex, 6 (B14)	563.05	664.929	474.857	368.269	304.559	567.612	336.414	475.133	8.77143	-0.750149	0.188777	7.0753e-05	0.0128639
ENSMUSG00000033960	9430020K01Rik	RIKEN cDNA 9430020K01 gene	947.573	1031.22	1001.53	1329.86	1539.41	993.443	1434.63	1169.92	10.2214	0.529611	0.133184	6.99276e-05	0.0128639
ENSMUSG00000024608	Rps14	ribosomal protein S14	4126.22	3407.47	2684.41	2387.24	1934.78	3406.03	2161.01	2908.02	11.4057	-0.655451	0.165173	7.24007e-05	0.0129242
ENSMUSG00000036422	Pcdh8	protocadherin 8	765.875	748.92	634.174	445.457	480.649	716.323	463.053	615.015	9.16975	-0.628325	0.158648	7.47978e-05	0.0131137
ENSMUSG00000041571	Selenow	selenoprotein W	8475.34	8564.75	8663.44	6872.5	5418.93	8567.84	6145.72	7598.99	12.825	-0.479086	0.122145	8.77142e-05	0.0148205
ENSMUSG00000057181	5730455P16Rik	RIKEN cDNA 5730455P16 gene	3486.05	3463.46	3698.32	4649.86	4865.19	3549.28	4757.53	4032.58	12.0047	0.422301	0.107768	8.9062e-05	0.0148205
ENSMUSG00000031931	Ankrd49	ankyrin repeat domain 49	630.659	604.269	692.952	1030.41	890.419	642.626	960.415	769.742	9.61768	0.578778	0.14769	8.89661e-05	0.0148205
ENSMUSG00000020516	Rps6kb1	ribosomal protein S6 kinase, polypeptide 1	2632.5	2664.38	3016.2	3778.48	3815.29	2771.03	3796.89	3181.37	11.6634	0.453724	0.1161	9.30423e-05	0.0152248
ENSMUSG00000061518	Cox5b	cytochrome c oxidase subunit Vb	2816.31	3068.01	2411.41	2050.59	1781.95	2765.24	1916.27	2425.65	11.1686	-0.527873	0.136041	0.000104351	0.0167954
ENSMUSG00000021302	Ggps1	geranylgeranyl diphosphate synthase 1	3161.74	3377.14	3607.06	4575.47	4569.49	3381.98	4572.48	3858.18	11.9412	0.434738	0.112231	0.000107238	0.0169816
ENSMUSG00000035992	Fnip1	folliculin interacting protein 1	1304.63	1313.53	1402.92	1771.6	1952.5	1340.36	1862.05	1549.03	10.6255	0.473262	0.123388	0.000125273	0.0193093
ENSMUSG00000031432	Prps1	phosphoribosyl pyrophosphate synthetase 1	1256.04	1312.36	1371.98	1788.34	1837.32	1313.46	1812.83	1513.21	10.5916	0.464209	0.121188	0.000127894	0.0193093
ENSMUSG00000004207	Psap	prosaposin	3847.34	3744.6	3463.21	2674.6	2793.08	3685.05	2733.84	3304.57	11.6321	-0.430551	0.112508	0.000129797	0.0193093
ENSMUSG00000005360	Slc1a3	solute carrier family 1 (glial high affinity glutamate transporter), member 3	5236.48	4809.65	4882.37	2911.75	3990.28	4976.17	3451.01	4366.1	12.0168	-0.528527	0.138111	0.000129804	0.0193093
ENSMUSG00000042208	0610010F05Rik	RIKEN cDNA 0610010F05 gene	1002.5	1256.37	1293.87	1645.12	1830.68	1184.25	1737.9	1405.71	10.4864	0.552383	0.144532	0.000132436	0.0194068
ENSMUSG00000027489	Necab3	N-terminal EF-hand calcium binding protein 3	718.338	773.417	929.607	1185.72	1210.48	807.121	1198.1	963.512	9.94159	0.567602	0.148826	0.000136806	0.0197524
ENSMUSG00000033965	Slc16a2	solute carrier family 16 (monocarboxylic acid transporters), member 2	981.377	1084.88	980.65	754.208	627.945	1015.64	691.077	885.813	9.71044	-0.553422	0.145608	0.000144251	0.0204024
ENSMUSG00000045948	Mrps12	mitochondrial ribosomal protein S12	541.923	788.582	641.135	449.177	337.784	657.213	393.48	551.72	8.99018	-0.736997	0.194014	0.000145464	0.0204024
ENSMUSG00000045767	B230219D22Rik	RIKEN cDNA B230219D22 gene	7947.15	8927.55	8375.74	11005.3	11222.2	8416.81	11113.7	9495.58	13.2396	0.401051	0.105866	0.000151678	0.0209222
ENSMUSG00000022037	Clu	clusterin	3939.24	4121.39	3798.09	2616.94	3138.62	3952.91	2877.78	3522.86	11.7197	-0.458203	0.121043	0.000153433	0.0209222
ENSMUSG00000003970	Rpl8	ribosomal protein L8	3760.71	4175.05	3068.01	2734.12	2279.21	3667.93	2506.66	3203.42	11.5662	-0.548153	0.145609	0.000166841	0.022439
ENSMUSG00000038679	Trps1	trichorhinophalangeal syndrome I (human)	1778.94	1886.3	2277.61	2646.7	3036.73	1980.95	2841.72	2325.26	11.2123	0.519237	0.138109	0.000170164	0.0225766
ENSMUSG00000038539	Atf5	activating transcription factor 5	330.647	316.133	264.497	190.644	156.156	303.759	173.4	251.615	7.84237	-0.803515	0.214506	0.000179765	0.0235325
ENSMUSG00000032120	C2cd2l	C2 calcium-dependent domain containing 2-like	2563.83	2340.08	2112.88	1646.05	1719.93	2338.93	1682.99	2076.56	10.9542	-0.474384	0.126921	0.000185758	0.023997
ENSMUSG00000026721	Rabgap1l	RAB GTPase activating protein 1-like	11154.3	11242	12518.8	15227.4	15395.2	11638.3	15311.3	13107.5	13.7045	0.395542	0.106248	0.000197014	0.0251205
ENSMUSG00000008140	Emc10	ER membrane protein complex subunit 10	1729.29	1627.33	1884.74	1314.05	1196.09	1747.12	1255.07	1550.3	10.5322	-0.477591	0.128686	0.000206215	0.0259566
ENSMUSG00000041841	Rpl37	ribosomal protein L37	2937.79	4005.91	2262.15	2057.1	1753.15	3068.61	1905.13	2603.22	11.2395	-0.686568	0.185156	0.000208859	0.0259566
ENSMUSG00000020462	Cfap36	cilia and flagella associated protein 36	5530.15	4895.98	6057.91	7340.28	7604.01	5494.68	7472.14	6285.66	12.6456	0.443016	0.11964	0.000213143	0.026158
ENSMUSG00000057863	Rpl36	ribosomal protein L36	1437.73	2096.28	1288.46	1076.91	928.074	1607.49	1002.49	1365.49	10.31	-0.679341	0.183867	0.000220108	0.0263558
ENSMUSG00000032667	Pon2	paraoxonase 2	568.332	565.773	485.685	273.412	390.943	539.93	332.177	456.829	8.72622	-0.702515	0.19014	0.000220124	0.0263558
ENSMUSG00000034981	Parm1	prostate androgen-regulated mucin-like protein 1	431.003	352.296	312.447	218.544	213.745	365.249	216.144	305.607	8.13429	-0.754446	0.204861	0.000230754	0.0272957
ENSMUSG00000001105	Ift20	intraflagellar transport 20	1694.43	2023.95	2415.28	2794.57	3212.82	2044.55	3003.69	2428.21	11.275	0.553783	0.150631	0.000236532	0.0273209
ENSMUSG00000028062	Lamtor2	late endosomal/lysosomal adaptor, MAPK and MTOR activator 2	815.525	820.079	823.653	623.082	464.037	819.753	543.559	709.275	9.38267	-0.590533	0.160624	0.000236467	0.0273209
ENSMUSG00000028785	Hpca	hippocalcin	24508	24286.2	30735	34217.4	39623.7	26509.8	36920.5	30674.1	14.9332	0.477773	0.13014	0.000241382	0.0275569
ENSMUSG00000057278	Snrpg	small nuclear ribonucleoprotein polypeptide G	388.748	471.283	301.62	237.143	204.885	387.217	221.014	320.736	8.1925	-0.803422	0.219065	0.000244934	0.027641
ENSMUSG00000000805	Car4	carbonic anhydrase 4	283.11	341.797	235.882	172.975	145.081	286.93	159.028	235.769	7.73884	-0.845026	0.230695	0.000249313	0.0278154
ENSMUSG00000033460	Armcx1	armadillo repeat containing, X-linked 1	576.783	712.757	767.196	944.852	1126.31	685.579	1035.58	825.581	9.7187	0.592967	0.162167	0.000255665	0.0282036
ENSMUSG00000023027	Atf1	activating transcription factor 1	1183.15	849.243	1102.07	742.118	627.945	1044.82	685.032	900.905	9.72453	-0.609107	0.166936	0.000263532	0.0287484
ENSMUSG00000057963	Itpk1	inositol 1,3,4-triphosphate 5/6 kinase	636.997	601.936	774.157	904.864	1127.42	671.03	1016.14	809.075	9.68956	0.595238	0.163685	0.000276383	0.0298189
ENSMUSG00000037348	Paqr7	progestin and adipoQ receptor family member VII	695.098	758.252	657.376	439.877	508.337	703.575	474.107	611.788	9.17381	-0.569484	0.15676	0.000280315	0.0299145
ENSMUSG00000062044	Lmtk3	lemur tyrosine kinase 3	605.306	501.613	544.462	353.39	372.116	550.46	362.753	475.377	8.80367	-0.602565	0.167022	0.000308938	0.0309995
ENSMUSG00000027347	Rasgrp1	RAS guanyl releasing protein 1	13628.4	13013.9	17162.2	19192.8	21587.1	14601.5	20390	16916.9	14.0747	0.481509	0.133166	0.000299358	0.0309995
ENSMUSG00000049932	H2afx	H2A histone family, member X	1414.49	1450.01	1814.36	1197.81	862.732	1559.62	1030.27	1347.88	10.3079	-0.59798	0.165892	0.000312585	0.0309995
ENSMUSG00000067847	Romo1	reactive oxygen species modulator 1	578.896	803.748	522.034	433.367	321.171	634.892	377.269	531.843	8.93491	-0.746389	0.206836	0.000307846	0.0309995
ENSMUSG00000052087	Rgs14	regulator of G-protein signaling 14	544.036	415.289	396.746	302.241	241.432	452.023	271.837	379.949	8.45343	-0.730233	0.201928	0.000298837	0.0309995
ENSMUSG00000059975	Zfp74	zinc finger protein 74	900.036	841.077	927.287	1148.52	1379.93	889.466	1264.22	1039.37	10.0504	0.505562	0.140177	0.000310254	0.0309995
ENSMUSG00000027108	Ola1	Obg-like ATPase 1	3452.25	3749.27	5225.75	6134.1	6103.36	4142.42	6118.73	4932.95	12.2976	0.562068	0.156427	0.000326677	0.0314442
ENSMUSG00000038274	Fau	Finkel-Biskis-Reilly murine sarcoma virus (FBR-MuSV) ubiquitously expressed (fox derived)	1328.93	1893.3	1351.87	1133.64	790.746	1524.7	962.191	1299.7	10.2422	-0.661969	0.184199	0.000325929	0.0314442
ENSMUSG00000058600	Rpl30	ribosomal protein L30	2875.47	2994.51	2019.3	1893.42	1598.1	2629.76	1745.76	2276.16	11.0652	-0.589711	0.164074	0.000325409	0.0314442
ENSMUSG00000055839	Tceb2	transcription elongation factor B (SIII), polypeptide 2	1659.57	1777.81	1747.07	1350.32	1170.61	1728.15	1260.47	1541.08	10.5274	-0.4545	0.12686	0.000340085	0.0316299
ENSMUSG00000026604	Ptpn14	protein tyrosine phosphatase, non-receptor type 14	134.16	115.488	126.835	257.602	200.455	125.494	229.029	166.908	7.40543	0.868831	0.24212	0.000332671	0.0316299
ENSMUSG00000020608	Smc6	structural maintenance of chromosomes 6	2365.23	2190.77	2493.39	3105.18	3160.77	2349.8	3132.97	2663.07	11.4058	0.414297	0.115687	0.000342027	0.0316299
ENSMUSG00000058254	Tspan7	tetraspanin 7	9065.85	8703.57	7956.57	6055.98	6855.34	8575.33	6455.66	7727.46	12.8612	-0.409624	0.114322	0.000339574	0.0316299
ENSMUSG00000035805	Mlc1	megalencephalic leukoencephalopathy with subcortical cysts 1 homolog (human)	682.421	711.591	563.023	400.818	457.392	652.345	429.105	563.049	9.04734	-0.603193	0.16853	0.000344714	0.0316299
ENSMUSG00000029819	Npy	neuropeptide Y	356	468.95	230.468	211.104	145.081	351.806	178.092	282.321	7.96756	-0.974674	0.273344	0.000362836	0.0329845
ENSMUSG00000042750	Bex2	brain expressed X-linked 2	14677.3	13738.4	12101.9	10711.4	9310.64	13505.9	10011	12107.9	13.5053	-0.431758	0.121173	0.000366428	0.0330054
ENSMUSG00000084786	Ubl5	ubiquitin-like 5	1080.68	1283.2	965.182	831.396	636.805	1109.69	734.1	959.451	9.81788	-0.593187	0.166839	0.000377351	0.0336803
ENSMUSG00000032350	Gclc	glutamate-cysteine ligase, catalytic subunit	1551.82	1354.36	1600.13	2071.98	2027.81	1502.1	2049.89	1721.22	10.7771	0.44763	0.126298	0.000393742	0.0339101
ENSMUSG00000037703	Lzts3	leucine zipper, putative tumor suppressor family member 3	2672.64	2816.03	3107.45	2231.93	2006.77	2865.38	2119.35	2566.97	11.267	-0.435241	0.122734	0.00039081	0.0339101
ENSMUSG00000025351	Cd63	CD63 antigen	471.145	436.287	391.332	287.362	266.904	432.921	277.133	370.606	8.4362	-0.640877	0.180601	0.000387309	0.0339101
ENSMUSG00000035268	Pkig	protein kinase inhibitor, gamma	1543.37	1460.51	1386.68	1114.11	1020	1463.52	1067.05	1304.93	10.2873	-0.454742	0.128457	0.000400081	0.034053
ENSMUSG00000025170	Rab40b	Rab40B, member RAS oncogene family	1472.59	1481.51	1733.15	2125.92	2141.88	1562.42	2133.9	1791.01	10.8344	0.448479	0.126963	0.000411873	0.0345621
ENSMUSG00000037541	Shank2	SH3/ankyrin domain gene 2	1925.78	1621.49	2018.53	2608.57	2492.95	1855.27	2550.76	2133.47	11.0871	0.458396	0.130067	0.000424576	0.0349215
ENSMUSG00000033955	Tnks1bp1	tankyrase 1 binding protein 1	738.41	748.92	863.096	490.096	580.323	783.475	535.209	684.169	9.33885	-0.552694	0.156746	0.000421801	0.0349215
ENSMUSG00000020440	Arf5	ADP-ribosylation factor 5	433.116	509.779	416.08	294.801	289.054	452.992	291.928	388.566	8.5064	-0.631434	0.179348	0.000430383	0.0349215
ENSMUSG00000095930	Nim1k	NIM1 serine/threonine protein kinase	783.834	627.6	747.862	967.172	1125.21	719.765	1046.19	850.335	9.76116	0.537629	0.152676	0.00042931	0.0349215
ENSMUSG00000028176	Lrrc7	leucine rich repeat containing 7	4735.75	4998.63	5497.98	6771.13	6574.04	5077.46	6672.59	5715.51	12.507	0.393851	0.112162	0.000445674	0.0349357
ENSMUSG00000072568	Fam84b	family with sequence similarity 84, member B	2968.43	2385.58	2313.96	3695.71	3395.55	2555.99	3545.63	2951.85	11.5557	0.47266	0.134667	0.000448349	0.0349357
ENSMUSG00000022656	Nectin3	nectin cell adhesion molecule 3	372.902	423.455	524.354	664.931	692.179	440.237	678.555	535.564	9.09423	0.620469	0.176527	0.000439964	0.0349357
ENSMUSG00000055302	Mrfap1	Morf4 family associated protein 1	23119.9	21320.9	19032.2	16437.3	15552.4	21157.7	15994.9	19092.5	14.1671	-0.403456	0.114861	0.000443796	0.0349357
ENSMUSG00000006301	Tmbim1	transmembrane BAX inhibitor motif containing 1	211.276	225.143	235.882	122.756	135.113	224.1	128.935	186.034	7.40925	-0.800164	0.227658	0.00044014	0.0349357
ENSMUSG00000037563	Rps16	ribosomal protein S16	1389.14	1949.29	1184.82	1056.45	854.98	1507.75	955.715	1286.94	10.2293	-0.655568	0.187246	0.000463326	0.0355385
ENSMUSG00000035681	Kcnc2	potassium voltage gated channel, Shaw-related subfamily, member 2	475.371	608.935	641.908	813.726	910.354	575.405	862.04	690.059	9.46002	0.581255	0.16599	0.000462226	0.0355385
ENSMUSG00000033769	Exoc6b	exocyst complex component 6B	2640.95	2344.75	2702.98	3425.09	3381.16	2562.89	3403.12	2898.98	11.5281	0.40853	0.116873	0.000473164	0.0357348
ENSMUSG00000025579	Gaa	glucosidase, alpha, acid	1629.99	1542.17	1552.95	1183.86	1162.86	1575.04	1173.36	1414.37	10.4088	-0.424566	0.121558	0.000478154	0.0358299
ENSMUSG00000079435	Rpl36a	ribosomal protein L36A	1623.66	1825.64	1469.43	1257.32	1067.62	1639.57	1162.47	1448.73	10.431	-0.494276	0.141597	0.000481722	0.0358299
ENSMUSG00000074862	BC025920	cDNA sequence BC025920	232.404	248.473	241.296	381.289	369.901	240.724	375.595	294.672	8.23214	0.642327	0.184942	0.000514455	0.0376934
ENSMUSG00000028249	Sdcbp	syndecan binding protein	6912.95	7355.05	8549.75	9662.42	10791.4	7605.92	10226.9	8654.3	13.1065	0.426812	0.122886	0.000514227	0.0376934
ENSMUSG00000027447	Cst3	cystatin C	7912.29	9069.87	7884.64	5067.42	6835.41	8288.93	5951.42	7353.93	12.778	-0.478116	0.137783	0.000520316	0.0378405
ENSMUSG00000032012	Nectin1	nectin cell adhesion molecule 1	600.024	405.957	541.368	358.97	272.442	515.783	315.706	435.752	8.65653	-0.707419	0.204554	0.000543496	0.0383573
ENSMUSG00000050973	Gdpgp1	GDP-D-glucose phosphorylase 1	188.036	216.977	191.799	296.661	353.288	198.937	324.975	249.352	7.99018	0.708464	0.205099	0.000551805	0.0383573
ENSMUSG00000035964	Tmem59l	transmembrane protein 59-like	2047.26	1636.66	1931.91	1385.66	1330.09	1871.94	1357.88	1666.32	10.6387	-0.463573	0.134369	0.000560563	0.0383573
ENSMUSG00000029151	Slc30a3	solute carrier family 30 (zinc transporter), member 3	2107.48	1690.32	1549.09	1209.89	1288.01	1782.29	1248.95	1568.96	10.543	-0.512589	0.148557	0.000559657	0.0383573
ENSMUSG00000061353	Cxcl12	chemokine (C-X-C motif) ligand 12	705.662	804.914	790.398	566.353	499.477	766.991	532.915	673.361	9.32041	-0.524358	0.151717	0.00054792	0.0383573
ENSMUSG00000006304	Arpc2	actin related protein 2/3 complex, subunit 2	19698.3	19715.7	21281.2	25654.2	25889.7	20231.7	25772	22447.8	14.4789	0.349108	0.101104	0.000554505	0.0383573
ENSMUSG00000052539	Magi3	membrane associated guanylate kinase, WW and PDZ domain containing 3	686.647	775.751	863.096	1071.33	1130.74	775.164	1101.04	905.513	9.8515	0.504423	0.14625	0.000562585	0.0383573
ENSMUSG00000050334	C130071C03Rik	RIKEN cDNA C130071C03 gene	2972.65	2369.25	2512.72	3478.1	3635.88	2618.21	3556.99	2993.72	11.5754	0.442013	0.127778	0.000541711	0.0383573
ENSMUSG00000022425	Enpp2	ectonucleotide pyrophosphatase/phosphodiesterase 2	667.632	907.57	1197.2	567.283	574.786	924.133	571.035	782.894	9.5047	-0.696528	0.201739	0.000555156	0.0383573
ENSMUSG00000020219	Timm13	translocase of inner mitochondrial membrane 13	555.656	685.927	494.965	419.418	301.236	578.849	360.327	491.44	8.8351	-0.679001	0.197575	0.000588888	0.0398738
ENSMUSG00000068798	Rap1a	RAS-related protein-1a	2561.72	2597.89	3134.52	3978.42	3549.5	2764.71	3763.96	3164.41	11.6555	0.444524	0.12945	0.000594868	0.0400028
ENSMUSG00000033161	Atp1a1	ATPase, Na+/K+ transporting, alpha 1 polypeptide	9045.78	7582.52	7843.65	6282.9	6114.44	8157.32	6198.67	7373.86	12.7958	-0.396077	0.115694	0.00061826	0.0407388
ENSMUSG00000031633	Slc25a4	solute carrier family 25 (mitochondrial carrier, adenine nucleotide translocator), member 4	11290.6	11604.8	14124.3	16645.6	16327.7	12339.9	16486.6	13998.6	13.8	0.417761	0.121901	0.000610171	0.0407388
ENSMUSG00000025203	Scd2	stearoyl-Coenzyme A desaturase 2	11012.8	9740.63	8873.8	6889.24	7833.26	9875.73	7361.25	8869.94	13.0577	-0.423913	0.123817	0.000617758	0.0407388
ENSMUSG00000052456	Asna1	arsA arsenite transporter, ATP-binding, homolog 1 (bacterial)	2328.26	2693.55	2827.49	3504.14	3489.69	2616.43	3496.91	2968.63	11.5626	0.418073	0.122497	0.000642681	0.041841
ENSMUSG00000026031	Cflar	CASP8 and FADD-like apoptosis regulator	845.104	653.264	607.879	493.816	424.167	702.082	458.992	604.846	9.14891	-0.610868	0.179005	0.000643512	0.041841
ENSMUSG00000032997	Chpf	chondroitin polymerizing factor	356	400.124	360.397	245.513	234.787	372.174	240.15	319.364	8.22381	-0.630273	0.184986	0.000656463	0.0421252
ENSMUSG00000013846	St3gal1	ST3 beta-galactoside alpha-2,3-sialyltransferase 1	841.935	1269.2	1029.37	769.088	588.076	1046.84	678.582	899.534	9.7191	-0.623477	0.182991	0.000656454	0.0421252
ENSMUSG00000069495	Epc2	enhancer of polycomb homolog 2 (Drosophila)	2452.91	2726.21	2859.97	3426.02	3664.67	2679.7	3545.35	3025.96	11.5898	0.403326	0.118622	0.000673661	0.0421274
ENSMUSG00000050379	2018-09-06	septin 6	418.326	533.11	555.289	663.071	878.237	502.242	770.654	609.607	9.28109	0.615271	0.180884	0.000670254	0.0421274
ENSMUSG00000038150	Ormdl3	ORM1-like 3 (S. cerevisiae)	624.321	517.945	594.732	371.989	411.985	578.999	391.987	504.194	8.89604	-0.564816	0.166005	0.000667957	0.0421274
ENSMUSG00000039824	Myl6b	myosin, light polypeptide 6B	246.137	260.139	321.727	413.838	457.392	276.001	435.615	339.847	8.43772	0.653391	0.191909	0.00066241	0.0421274
ENSMUSG00000049339	Fam134a	family with sequence similarity 134, member A	1299.35	1388.19	1148.47	892.774	953.546	1278.67	923.16	1136.47	10.0854	-0.469061	0.13816	0.00068612	0.042635
ENSMUSG00000062006	Rpl34	ribosomal protein L34	900.036	989.228	584.678	553.334	467.359	824.647	510.347	698.927	9.34148	-0.688793	0.203068	0.000694019	0.0428546
ENSMUSG00000024030	Abcg1	ATP-binding cassette, sub-family G (WHITE), member 1	1635.28	1401.02	1396.73	1050.87	1109.7	1477.67	1080.29	1318.72	10.3032	-0.451903	0.133406	0.000705519	0.0431273
ENSMUSG00000027405	Nop56	NOP56 ribonucleoprotein	1228.57	1271.53	1469.43	1675.81	1992.37	1323.18	1834.09	1527.54	10.6053	0.469347	0.138583	0.000707222	0.0431273
ENSMUSG00000026520	Pycr2	pyrroline-5-carboxylate reductase family, member 2	220.783	290.469	299.299	161.815	157.263	270.184	159.539	225.926	7.69778	-0.761146	0.224943	0.000715087	0.0433378
ENSMUSG00000024422	Dhx16	DEAH (Asp-Glu-Ala-His) box polypeptide 16	272.546	204.145	225.828	146.936	120.716	234.173	133.826	194.034	7.46782	-0.804702	0.238401	0.000737039	0.0443942
ENSMUSG00000075054	Yae1d1	Yae1 domain containing 1	1207.44	1234.2	1249.79	1642.33	1619.15	1230.48	1630.74	1390.58	10.4682	0.406182	0.12042	0.000743396	0.044504
ENSMUSG00000047044	D030056L22Rik	RIKEN cDNA D030056L22 gene	893.697	883.072	912.592	692.83	586.968	896.454	639.899	793.832	9.56489	-0.485337	0.144002	0.000750752	0.044672
ENSMUSG00000024949	Sf1	splicing factor 1	3256.82	3242.99	3451.61	2679.25	2404.35	3317.14	2541.8	3007	11.5037	-0.383999	0.114444	0.000792634	0.0457024
ENSMUSG00000034252	Senp6	SUMO/sentrin specific peptidase 6	5666.42	5520.08	6919.46	7739.23	8468.95	6035.32	8104.09	6862.83	12.7718	0.424705	0.126587	0.000793545	0.0457024
ENSMUSG00000026223	Itm2c	integral membrane protein 2C	1128.21	1205.04	1257.52	838.836	918.107	1196.92	878.471	1069.54	10.002	-0.447449	0.133388	0.000795076	0.0457024
ENSMUSG00000079184	Mphosph8	M-phase phosphoprotein 8	1663.8	1656.49	1915.67	2116.62	2746.57	1745.32	2431.59	2019.83	11.0085	0.477035	0.141992	0.000780546	0.0457024
ENSMUSG00000066829	Zfp810	zinc finger protein 810	472.202	404.79	371.997	664.001	574.786	416.33	619.393	497.555	8.98815	0.575869	0.171667	0.000794894	0.0457024
ENSMUSG00000028081	Rps3a1	ribosomal protein S3A1	8763.73	10442.9	7032.38	6638.15	5650.4	8746.33	6144.27	7705.51	12.8397	-0.50899	0.151748	0.000795998	0.0457024
ENSMUSG00000022808	Snx4	sorting nexin 4	606.362	618.267	774.157	930.903	986.771	666.262	958.837	783.292	9.64254	0.522172	0.155898	0.000809755	0.046222
ENSMUSG00000024456	Diaph1	diaphanous related formin 1	1098.64	1062.72	1074.23	811.866	780.778	1078.53	796.322	965.646	9.85603	-0.437346	0.130838	0.000829849	0.0470951
ENSMUSG00000029464	Gpn3	GPN-loop GTPase 3	687.703	719.756	743.995	1016.46	952.439	717.152	984.45	824.071	9.71465	0.456803	0.137238	0.000873044	0.0482353
ENSMUSG00000021948	Prkcd	protein kinase C, delta	338.042	303.301	454.749	491.026	705.469	365.364	598.247	458.517	8.86889	0.705528	0.212152	0.000882371	0.0482353
ENSMUSG00000030557	Mef2a	myocyte enhancer factor 2A	9829.61	8723.4	9886.93	11848.8	12541.2	9479.98	12195	10566	13.3923	0.363134	0.109262	0.000888917	0.0482353
ENSMUSG00000027273	Snap25	synaptosomal-associated protein 25	132696	138935	177752	188800	222923	149794	205862	172221	17.422	0.458667	0.137803	0.000873397	0.0482353
ENSMUSG00000042743	Sgtb	small glutamine-rich tetratricopeptide repeat (TPR)-containing, beta	3274.78	3303.65	4344.09	4721.47	5389.03	3640.84	5055.25	4206.6	12.0668	0.472635	0.142214	0.000889244	0.0482353
ENSMUSG00000021917	Spcs1	signal peptidase complex subunit 1 homolog (S. cerevisiae)	563.05	706.925	547.555	413.838	399.803	605.843	406.82	526.234	8.95552	-0.57204	0.171772	0.000867732	0.0482353
ENSMUSG00000026817	Ak1	adenylate kinase 1	756.368	752.42	718.473	590.533	382.083	742.42	486.308	639.975	9.23091	-0.607114	0.182578	0.000883434	0.0482353
ENSMUSG00000037499	Nenf	neuron derived neurotrophic factor	312.688	331.298	248.256	199.014	153.941	297.414	176.477	249.039	7.83983	-0.746355	0.223882	0.000856982	0.0482353
ENSMUSG00000019951	Uhrf1bp1l	UHRF1 (ICBP90) binding protein 1-like	4535.04	4063.07	4400.55	5538.92	5588.38	4332.89	5563.65	4825.19	12.2615	0.360506	0.108709	0.000912372	0.0492165
ENSMUSG00000030082	Sec61a1	Sec61 alpha 1 subunit (S. cerevisiae)	705.662	726.756	626.441	480.796	482.864	686.286	481.83	604.504	9.16752	-0.508651	0.153452	0.000917357	0.0492165
